# Selectomic and Evolvability Analyses of the Highly Pathogenic Betacoronaviruses SARS-CoV-2, SARS-CoV, and MERS-CoV

**DOI:** 10.1101/2020.05.05.078956

**Authors:** Meghan May, Bahman Rostama, Ryan F. Relich

**Affiliations:** Department of Biomedical Sciences, College of Medicine, University of New England, Biddeford, ME USA; Department of Pathology and Laboratory Medicine, Indiana University School of Medicine, Indianapolis, IN USA

**Keywords:** COVID19, Coronavirus, Evolvability, Evolution, Emerging Viruses, Emerging Infectious Diseases, Diversifying Selection, SARS-CoV-2, SARS-CoV, MERS-CoV

## Abstract

SARS-CoV-2, the causative agent of COVID-19, is widespread in several countries around the world following its late-2019 emergence in the human population. Rapid development of molecular diagnostic tests and subunit vaccines have been prioritized, and as such evaluating the SARS-CoV-2 genomic plasticity and evolutionary dynamics is an urgent need. We determined the SARS-CoV-2 selectome by calculating rates of pervasive and episodic diversifying selection for every amino acid coding position in the SARS-CoV-2 genome. To provide context for evolutionary dynamics of a highly pathogenic betacoronavirus following a zoonotic spillover into human hosts, we also determined the selectomes of SARS-CoV and MERS-CoV, and performed evolvability calculations for SARS-CoV-2 based on SARS-CoV. These analyses identify the amino acid sites within each coding sequence that have been subjected to pervasive diversifying selection or episodic diversifying selection, and report significantly evolvable sites in the ORF1a polyprotein, the spike protein, and the membrane protein of SARS-CoV-2. These findings provide a comprehensive view of zoonotic, highly pathogenic betacoronavirus evolutionary dynamics that can be directly applied to diagnostic assay and vaccine design for SARS-CoV-2.
