## Supplementary material for "Selectomic and Evolvability Analyses of the Highly Pathogenic Betacoronaviruses SARS-CoV-2, SARS-CoV, and MERS-CoV": MERS-CoV Strain Information

### Sheet: MERS-CoV
Isolate	Accession	Country	Isolation Date	Source	REF PMID	URL
2363	MH395139	Saudi Arabia	2016-12-04	Human		https://www.ncbi.nlm.nih.gov/nuccore/MH395139.1
2366	MH432120	Saudi Arabia	2017-02-08	Human		https://www.ncbi.nlm.nih.gov/nuccore/MH432120.1
011/DAB/C8/F<1	MK357908	Kenya	2017-04-21	Camel N swab	30482895	https://www.ncbi.nlm.nih.gov/nuccore/MK357908.1
011/LOM/C20/F<1	MK357909	Kenya	2017-04-21	Camel N swab	30482895	https://www.ncbi.nlm.nih.gov/nuccore/MK357909.1
camel/MERS/Amibara/118/2017	MK564474	Ethiopia	2017-08-24	Camel N swab	31275264	https://www.ncbi.nlm.nih.gov/nuccore/MK564474.1
England/2/2013	KM015348	UK	2013-02-10	Human OP Swab		https://www.ncbi.nlm.nih.gov/nuccore/KM015348.1
England/4/2013	KM210277	UK	2013-02-13	Human sputum		https://www.ncbi.nlm.nih.gov/nuccore/KM210277.1
Florida/USA-2_Saudi Arabia_2014	KP223131	USA	June-1-2014	Human sputum	24827411	https://www.ncbi.nlm.nih.gov/nuccore/KP223131.1
FRA/UAE	KF745068	France	2013-05-07	Human sputum		https://www.ncbi.nlm.nih.gov/nuccore/KF745068.1
Hu/Amman-Jordan-12918/2015	MF000459	Jordan	2015-09-07	Human sputum		https://www.ncbi.nlm.nih.gov/nuccore/MF000459.1
Hu/Artawiyah-KSA-13328/2016	KX154694	Saudi Arabia	2016-02-29	Human sputum		https://www.ncbi.nlm.nih.gov/nuccore/KX154694.1
Hu/Aseer-KSA-Rs924/2015	KY688119	Saudi Arabia	2015-05-01	Human sputum		https://www.ncbi.nlm.nih.gov/nuccore/KY688119.1
Hu/Hufuf-KSA-11002/2015	KY688120	Saudi Arabia	2015-05-10	Human sputum		https://www.ncbi.nlm.nih.gov/nuccore/KY688120.1
Hu/Jeddah-KSA-173RS1101/2017	MN723542	Saudi Arabia Jeddah	2017-08-01	Human NP swab		https://www.ncbi.nlm.nih.gov/nuccore/MN723542.1
Hu/Jordan-201440011123/2014	MK039552	Jordan	2014-04-21	Human sputum		https://www.ncbi.nlm.nih.gov/nuccore/MK039552.1
Hu/Khobar-KSA-6736/2015	KY688118	Saudi Arabia	2015-02-07	Human sputum		https://www.ncbi.nlm.nih.gov/nuccore/KY688118.1
Hu/Riyadh-KSA-18013832/2018	MN723544	Saudi Arabia Riyadh	2018-08-30	Human NP swab		https://www.ncbi.nlm.nih.gov/nuccore/MN723544.1
Hu-France (UAE) - FRA1_1627-2013_BAL_Sanger	KJ361500	France	2013-04-26	Human BAL fluid		https://www.ncbi.nlm.nih.gov/nuccore/KJ361500.1
KNIH/002_05_2015	MK796425	South Korea	2015-05-20	Human		https://www.ncbi.nlm.nih.gov/nuccore/MK796425.1
llama-passaged-Qatar1	MN507638	Qatar	N/A	Llama		https://www.ncbi.nlm.nih.gov/nuccore/MN507638.1
MERS-CoV camel/Burkina Faso/CIRAD-HKU434/2015	MG923470	Burkina Faso	2015-02-23	Camel N swab	29507189	https://www.ncbi.nlm.nih.gov/nuccore/MG923470.1
MERS-CoV camel/Ethiopia/AAU-EPHI-HKU4412/2017	MG923466	Ethiopia	2017-03-15	Camel N swab	29507189	https://www.ncbi.nlm.nih.gov/nuccore/MG923466.1
MERS-CoV camel/Kenya/C1272/2018	MH734115	Kenya	2018-03-13	Camel N Swab	30570714	https://www.ncbi.nlm.nih.gov/nuccore/MH734115.1
MERS-CoV camel/Morocco/CIRAD-HKU213/2015	MG923469	Morocco	2015-03-03	Camel N swab	29507189	https://www.ncbi.nlm.nih.gov/nuccore/MG923469.1
MERS-CoV camel/Nigeria/NS004/2015	MG923472	Nigeria	2015-01-13	Camel N swab	29507189	https://www.ncbi.nlm.nih.gov/nuccore/MG923472.1
Merscov/Egypt/Camel/AHRI-FAO-1/2018	MK967708	Egypt	2018	Camel		https://www.ncbi.nlm.nih.gov/nuccore/MK967708.1
MERS-CoV/KOR/KCDC/001_2018-TSVi	MK129253	South Korea	2018-10-20	OP Swab		https://www.ncbi.nlm.nih.gov/nuccore/MK129253.1
MERS-CoV/KOR/KNIH/001_05_2015	KT326819	South Korea	May 22 2015	Human sputum	26473095	https://www.ncbi.nlm.nih.gov/nuccore/KT326819.1
Qatar15	MK280984	Qatar	2015-05-21	Human	31022948	https://www.ncbi.nlm.nih.gov/nuccore/MK280984.2
Riyadh_2_2012	KF600652	Saudi Arabia	2012-10-30	Human NP Swab	24055451	https://www.ncbi.nlm.nih.gov/nuccore/KF600652.1

### Sheet: SARS-CoV2
Strain	Accession	Location	Date	Source	DataBase	Authors
Wuhan-Hu-1	NC_045512	Wuhan	2019-12-01	sputum	GenBank	Zhang,Y.-Z., Wu,F., Chen,Y.-M., Pei,Y.-Y., Xu,L., Wang,W., Zhao,S., Yu,B., Hu,Y., Tao,Z.-W., Song,Z.-G., Tian,J.-H., Zhang,Y.-L., Liu,Y., Zheng,J.-J., Dai,F.-H., Wang,Q.-M., She,J.-L. and Zhu,T.-Y.
WHU02	MN988669	China (Wuhan, Hubei)	2020-12-30	BAL fluid	GenBank	Lili Ren, Jianwei Wang, Qi Jin, Zichun Xiang, Zhiqiang Wu, Chao Wu, Yiwei Liu
WHU01	MN988668	Wuhan	Jan-02-2020	BAL fluid	GenBank	Lili Ren, Jianwei Wang, Qi Jin, Zichun Xiang, Zhiqiang Wu, Chao Wu, Yiwei Liu
USA-CA2/2020	MN994468	California	Jan-22-2020	NP swab	GenBank	Uehara,A., Queen,K., Tao,Y., Li,Y., Paden,C.R., Zhang,J., Lu,X., Lynch,B., Sakthivel,S.K.K., Whitaker,B.L., Kamili,S., Wang,L.,Murray,J.R., Gerber,S.I., Lindstrom,S. and Tong,S.
HKU-SZ-005b_2020	MN975262	China	2020-01-01	sputum	GenBank	Chan,J.F.-W., Yuan,S., Kok,K.H., To,K.K.-W., Chu,H., Yang,J., Xing,F., Liu,J., Yip,C.C.-Y., Poon,R.W.-S., Tsai,H.W., Lo,S.K.-F., Chan,K.H., Poon,V.K.-M., Chan,W.M., Ip,J.D., Cai,J.P., Cheng,V.C.-C., Chen,H., Hui,C.K.-M. and Yuen,K.Y.
USA-WA1/2020	MN985325	Washington	Jan-19-2020	OP Swab	GenBank	Harcourt,J., Tamin,A., Lu,X., Kamili,S., Sakthivel,S.K., Murray,J., Queen,K., Tao,Y., Paden,C.R., Zhang,J., Li,Y., Uehara,A., Wang,H., Goldsmith,C., Bullock,H.A., Wang,L., Whitaker,B., Lynch,B., Gautam,R., Schindewolf,C., Lokugamage,K.G., Scharton,D., Plante,J.A., Mirchandani,D., Widen,S.G., Narayanan,K., Makino,S., Ksiazek,T.G., Plante,K.S., Weaver,S.C., Lindstrom,S., Tong,S., Menachery,V.D. and…
USA-AZ1/2020	MN997409	Arizona	jan-22-2020	buccal swab	GenBank	Tao,Y., Paden,C.R., Queen,K., Uehara,A., Li,Y., Zhang,J., Lu,X., Lynch,B., Sakthivel,S.K.K., Whitaker,B.L., Kamili,S., Wang,L., Murray,J.R., Gerber,S.I., Lindstrom,S. and Tong,S.
USA-IL1/2020	MN988713	Illinois	Jan-21-2020	sputum	GenBank	Tao,Y., Queen,K., Paden,C.R., Zhang,J., Li,Y., Uehara,A., Lu,X., Lynch,B., Sakthivel,S.K.K., Whitaker,B.L., Kamili,S., Wang,L., Murray,J.R., Gerber,S.I., Lindstrom,S. and Tong,S.
USA-CA1/2020	MN994467	California	Jan-23-2020	NP swab	GenBank	Uehara,A., Queen,K., Tao,Y., Li,Y., Paden,C.R., Zhang,J., Lu,X., Lynch,B., Sakthivel,S.K.K., Whitaker,B.L., Kamili,S., Wang,L., Murray,J.R., Gerber,S.I., Lindstrom,S. and Tong,S.
HKU-SZ-002a_2020	MN938384	China-Shenzen	2020-01-11	NP swab	GenBank	Chan,J.F.-W., Yuan,S., Kok,K.H., To,K.K.-W., Chu,H., Yang,J., Xing,F., Liu,J., Yip,C.C.-Y., Poon,R.W.-S., Tsai,H.W., Lo,S.K.-F., Chan,K.H., Poon,V.K.-M., Chan,W.M., Ip,J.D., Cai,J.P., Cheng,V.C.-C., Chen,H., Hui,C.K.-M. and Yuen,K.Y.
KCDC03	EPI_ISL_407193	South Korea (Gyeonggi-do)	2020-01-25	OP Swab	GISAID	Jeong-Min Kim, Yoon-Seok Chung, Namjoo Lee, Mi-Seon Kim, SangHee Woo, Hye-Joon Jo, Sehee Park, Heui Man Kim, Myung Guk Han
AI/I-004	EPI_ISL_407084	Japan (Aichi)	2020-01-25	OP Swab	GISAID	Tsuyoshi Sekizuka, Shutoku Matsuyama, Naganori Nao, Kazuya Shirato, Shinji Watanabe, Makoto Takeda, Makoto Kuroda
England02	EPI_ISL_407073	UK/England	2020-01-29	Swab (unsp)	GISAID	Monica Galiano, Shahjahan Miah, Richard Myers, Angie Lackenby, Omolola Akinbami, Tiina Talts, Leena Bhaw, Kirstin Edwards, Jonathan Hubb, Joanna Ellis, Maria Zambon
England01	EPI_ISL_407071	UK/England	2020-01-29	Swab (unsp)	GISAID	Monica Galiano, Shahjahan Miah, Richard Myers, Angie Lackenby, Omolola Akinbami, Tiina Talts, Leena Bhaw, Kirstin Edwards, Jonathan Hubb, Joanna Ellis, Maria Zambon
Singapore1	EPI_ISL_406973	Singapore	2020-01-23	sputum	GISAID	Mak, TM; Octavia S; Chavatte JM; Zhou, ZY; Cui, L; Lin, RTP
HZ-1	EPI_ISL_406970	China (Hangzhou)	2020-01-20	sputum	GISAID	Yu Hua, Wang Haoqiu, Li Jun, Yu Xinfeng
BavPat1	EPI_ISL_406862	Germany (Bavaria)	2020-01-28	sputum	GISAID	Victor M Corman, Julia Schneider, Talitha Veith, Barbara Mühlemann, Markus Antwerpen, Christian Drosten, Roman Wölfel
VIC01	EPI_ISL_406844	Australia (Clayton, Victoria)	2020-01-25	Unsp	GISAID	Caly,L., Seemann,T., Schultz,M., Druce,J. and Taiaroa,G
WH04	EPI_ISL_406801	China (Wuhan)	2020-01-05	BAL fluid	GISAID	Weijun Chen, Yuhai Bi, Weifeng Shi and Zhenhong Hu
WH03	EPI_ISL_406800	China (Wuhan)	2020-01-01	BAL fluid	GISAID	Weijun Chen, Yuhai Bi, Weifeng Shi and Zhenhong Hu
IDF0373	EPI_ISL_40659	France (Paris)	2020-01-23	OP Swab	GISAID	Mélanie Albert, Marion Barbet, Sylvie Behillil, Méline Bizard, Angela Brisebarre, Flora Donati, Vincent Enouf, Maud Vanpeene, Sylvie van der Werf, Yazdan Yazdanpanah, Xavier Lescure.
IDF0372	EPI_ISL_406596	France (Paris)	2020-01-23	OP Swab	GISAID	Mélanie Albert, Marion Barbet, Sylvie Behillil, Méline Bizard, Angela Brisebarre, Flora Donati, Vincent Enouf, Maud Vanpeene, Sylvie van der Werf, Yazdan Yazdanpanah, Xavier Lescure.
SZTH-004	EPI_ISL_406595	China (Shenzhen, Guangdong)	2020-01-16	BAL fluid	GISAID	Yang Yang, Chenguang Shen, Li Xing, Zhixiang Xu, Haixia Zheng, Yingxia Liu
SZTH-003	EPI_ISL_406594	China (Shenzhen, Guangdong)	2020-01-16	BAL fluid	GISAID	Yang Yang, Chenguang Shen, Li Xing, Zhixiang Xu, Haixia Zheng, Yingxia Liu
SZTH-002	EPI_ISL_406593	China (Shenzhen, Guangdong)	2020-01-13	BAL fluid	GISAID	Yang Yang, Chenguang Shen, Li Xing, Zhixiang Xu, Haixia Zheng, Yingxia Liu
SZTH-001	EPI_ISL_406592	China (Shenzhen, Guangdong)	2020-01-13	BAL fluid	GISAID	Yang Yang, Chenguang Shen, Li Xing, Zhixiang Xu, Haixia Zheng, Yingxia Liu
20SF201	EPI_ISL_406538	China (Guangdong)	2020-01-23	Unsp	GISAID	Min Kang, Jie Wu, Jing Lu, Tao Liu, Baisheng Li, Shujiang Mei, Feng Ruan, Lifeng Lin, Changwen Ke, Haojie Zhong, Yingtao Zhang, Lirong Zou, Xuguang Chen, Qi Zhu, Jianpeng Xiao, Jianxiang Geng, Zhe Liu, Jianxiong Hu, Weilin Zeng, Xing Li, Yuhuang Liao, Xiujuan Tang, Songjian Xiao, Ying Wang, Yingchao Song, Xue Zhuang, Lijun Liang, Guanhao He, Huihong Deng, Tie Song, Jianfeng He, Wenjun Ma
20SF211	EPI_ISL_406536	China (Foshan, Guangdon)	2020-01-22	Unsp	GISAID	Min Kang, Jie Wu, Jing Lu, Tao Liu, Baisheng Li, Shujiang Mei, Feng Ruan, Lifeng Lin, Changwen Ke, Haojie Zhong, Yingtao Zhang, Lirong Zou, Xuguang Chen, Qi Zhu, Jianpeng Xiao, Jianxiang Geng, Zhe Liu, Jianxiong Hu, Weilin Zeng, Xing Li, Yuhuang Liao, Xiujuan Tang, Songjian Xiao, Ying Wang, Yingchao Song, Xue Zhuang, Lijun Liang, Guanhao He, Huihong Deng, Tie Song, Jianfeng He, Wenjun Ma
20SF210	EPI_ISL_406535	China (Foshan, Guangdon)	2020-01-22	Unsp	GISAID	Min Kang, Jie Wu, Jing Lu, Tao Liu, Baisheng Li, Shujiang Mei, Feng Ruan, Lifeng Lin, Changwen Ke, Haojie Zhong, Yingtao Zhang, Lirong Zou, Xuguang Chen, Qi Zhu, Jianpeng Xiao, Jianxiang Geng, Zhe Liu, Jianxiong Hu, Weilin Zeng, Xing Li, Yuhuang Liao, Xiujuan Tang, Songjian Xiao, Ying Wang, Yingchao Song, Xue Zhuang, Lijun Liang, Guanhao He, Huihong Deng, Tie Song, Jianfeng He, Wenjun Ma
20SF207	EPI_ISL_406534	China (Foshan, Guangdon)	2020-01-22	Unsp	GISAID	Min Kang, Jie Wu, Jing Lu, Tao Liu, Baisheng Li, Shujiang Mei, Feng Ruan, Lifeng Lin, Changwen Ke, Haojie Zhong, Yingtao Zhang, Lirong Zou, Xuguang Chen, Qi Zhu, Jianpeng Xiao, Jianxiang Geng, Zhe Liu, Jianxiong Hu, Weilin Zeng, Xing Li, Yuhuang Liao, Xiujuan Tang, Songjian Xiao, Ying Wang, Yingchao Song, Xue Zhuang, Lijun Liang, Guanhao He, Huihong Deng, Tie Song, Jianfeng He, Wenjun Ma
20SF206	EPI_ISL_406533	China (Guangzhou, Guangdong)	2020-01-22	Unsp	GISAID	Min Kang, Jie Wu, Jing Lu, Tao Liu, Baisheng Li, Shujiang Mei, Feng Ruan, Lifeng Lin, Changwen Ke, Haojie Zhong, Yingtao Zhang, Lirong Zou, Xuguang Chen, Qi Zhu, Jianpeng Xiao, Jianxiang Geng, Zhe Liu, Jianxiong Hu, Weilin Zeng, Xing Li, Yuhuang Liao, Xiujuan Tang, Songjian Xiao, Ying Wang, Yingchao Song, Xue Zhuang, Lijun Liang, Guanhao He, Huihong Deng, Tie Song, Jianfeng He, Wenjun Ma
20SF174	EPI_ISL_406531	China (Zhuhai, Guangdong)	2020-01-22	Unsp	GISAID	Min Kang, Jie Wu, Jing Lu, Tao Liu, Baisheng Li, Shujiang Mei, Feng Ruan, Lifeng Lin, Changwen Ke, Haojie Zhong, Yingtao Zhang, Lirong Zou, Xuguang Chen, Qi Zhu, Jianpeng Xiao, Jianxiang Geng, Zhe Liu, Jianxiong Hu, Weilin Zeng, Xing Li, Yuhuang Liao, Xiujuan Tang, Songjian Xiao, Ying Wang, Yingchao Song, Xue Zhuang, Lijun Liang, Guanhao He, Huihong Deng, Tie Song, Jianfeng He, Wenjun Ma
Taiwan2	EPI_ISL_406031	Taiwan (Kaohsiung)	2020-01-23	Unsp	GISAID	Ji-Rong Yang, Yu-Chi Lin, Jung-Jung Mu, Ming-Tsan Liu, Shu-Ying Li
HKU-SZ-002	EPI_ISL_406030	China (Shenzhen, Guangdong)	2020-01-16	NP swab	GISAID	Chan,J.F.-W., Yuan,S., Kok,K.H., To,K.K.-W., Chu,H., Yang,J., Xing,F., Liu,J., Yip,C.C.-Y., Poon,R.W.-S., Tsai,H.W., Lo,S.K.-F., Chan,K.H., Poon,V.K.-M., Chan,W.M., Ip,J.D., Cai,J.P., Cheng,V.C.-C., Chen,H., Hui,C.K.-M. and Yuen,K.Y.
20SF040	EPI_ISL_403937	China (Zhuhai, Guangdong)	2020-01-18	NP swab	GISAID	Min Kang, Jie Wu, Jing Lu, Tao Liu, Baisheng Li, Shujiang Mei, Feng Ruan, Lifeng Lin, Changwen Ke, Haojie Zhong, Yingtao Zhang, Lirong Zou, Xuguang Chen, Qi Zhu, Jianpeng Xiao, Jianxiang Geng, Zhe Liu, Jianxiong Hu, Weilin Zeng, Xing Li, Yuhuang Liao, Xiujuan Tang, Songjian Xiao, Ying Wang, Yingchao Song, Xue Zhuang, Lijun Liang, Guanhao He, Huihong Deng, Tie Song, Jianfeng He, Wenjun Ma
20SF028	EPI_ISL_403936	China (Zhuhai, Guangdong)	2020-01-17	NP swab	GISAID	Min Kang, Jie Wu, Jing Lu, Tao Liu, Baisheng Li, Shujiang Mei, Feng Ruan, Lifeng Lin, Changwen Ke, Haojie Zhong, Yingtao Zhang, Lirong Zou, Xuguang Chen, Qi Zhu, Jianpeng Xiao, Jianxiang Geng, Zhe Liu, Jianxiong Hu, Weilin Zeng, Xing Li, Yuhuang Liao, Xiujuan Tang, Songjian Xiao, Ying Wang, Yingchao Song, Xue Zhuang, Lijun Liang, Guanhao He, Huihong Deng, Tie Song, Jianfeng He, Wenjun Ma
20SF025	EPI_ISL_403935	China (Shenzhen, Guangdong)	2020-01-15	OP swab	GISAID	Min Kang, Jie Wu, Jing Lu, Tao Liu, Baisheng Li, Shujiang Mei, Feng Ruan, Lifeng Lin, Changwen Ke, Haojie Zhong, Yingtao Zhang, Lirong Zou, Xuguang Chen, Qi Zhu, Jianpeng Xiao, Jianxiang Geng, Zhe Liu, Jianxiong Hu, Weilin Zeng, Xing Li, Yuhuang Liao, Xiujuan Tang, Songjian Xiao, Ying Wang, Yingchao Song, Xue Zhuang, Lijun Liang, Guanhao He, Huihong Deng, Tie Song, Jianfeng He, Wenjun Ma
20SF014	EPI_ISL_403934	China (Shenzhen, Guangdong)	2020-01-15	BAL fluid	GISAID	Min Kang, Jie Wu, Jing Lu, Tao Liu, Baisheng Li, Shujiang Mei, Feng Ruan, Lifeng Lin, Changwen Ke, Haojie Zhong, Yingtao Zhang, Lirong Zou, Xuguang Chen, Qi Zhu, Jianpeng Xiao, Jianxiang Geng, Zhe Liu, Jianxiong Hu, Weilin Zeng, Xing Li, Yuhuang Liao, Xiujuan Tang, Songjian Xiao, Ying Wang, Yingchao Song, Xue Zhuang, Lijun Liang, Guanhao He, Huihong Deng, Tie Song, Jianfeng He, Wenjun Ma
20SF013	EPI_ISL_403933	China (Shenzhen, Guangdong)	2020-01-15	ET aspirate	GISAID	Min Kang, Jie Wu, Jing Lu, Tao Liu, Baisheng Li, Shujiang Mei, Feng Ruan, Lifeng Lin, Changwen Ke, Haojie Zhong, Yingtao Zhang, Lirong Zou, Xuguang Chen, Qi Zhu, Jianpeng Xiao, Jianxiang Geng, Zhe Liu, Jianxiong Hu, Weilin Zeng, Xing Li, Yuhuang Liao, Xiujuan Tang, Songjian Xiao, Ying Wang, Yingchao Song, Xue Zhuang, Lijun Liang, Guanhao He, Huihong Deng, Tie Song, Jianfeng He, Wenjun Ma
20SF012	EPI_ISL_403932	China (Shenzhen, Guangdong)	2020-01-14	ET aspirate	GISAID	Min Kang, Jie Wu, Jing Lu, Tao Liu, Baisheng Li, Shujiang Mei, Feng Ruan, Lifeng Lin, Changwen Ke, Haojie Zhong, Yingtao Zhang, Lirong Zou, Xuguang Chen, Qi Zhu, Jianpeng Xiao, Jianxiang Geng, Zhe Liu, Jianxiong Hu, Weilin Zeng, Xing Li, Yuhuang Liao, Xiujuan Tang, Songjian Xiao, Ying Wang, Yingchao Song, Xue Zhuang, Lijun Liang, Guanhao He, Huihong Deng, Tie Song, Jianfeng He, Wenjun Ma
WZ-02	EPI_ISL_404228	China (Zhejiang)	2020-01-17	sputum	GISAID	Yanjun Zhang, Yin Chen, Haiyan Mao, Junhang Pan, Xiuyu Lou, Yiyu Lu, Juying Yan, Hanping Zhu, Jian Gao, Yan Feng, Yi Sun, Hao Yan, Zhen Li, Yisheng Sun, Liming Gong, Qiong Ge, Wen Shi, Xinying Wang, Wenwu Yao, Zhangnv Yang, Fang Xu, Chen Chen, Enfu Chen, Zhen Wang, Zhiping Chen, Jianmin Jiang, Chonggao Hu
WZ-01	EPI_ISL_404227	China (Zhejiang)	2020-01-16	sputum	GISAID	Yin Chen, Yanjun Zhang, Haiyan Mao, Junhang Pan, Xiuyu Lou, Yiyu Lu, Juying Yan, Hanping Zhu, Jian Gao, Yan Feng, Yi Sun, Hao Yan, Zhen Li, Yisheng Sun, Liming Gong, Qiong Ge, Wen Shi, Xinying Wang, Wenwu Yao, Zhangnv Yang, Fang Xu, Chen Chen, Enfu Chen, Zhen Wang, Zhiping Chen, Jianmin Jiang, Chonggao Hu
IPBCAMS-WH-03	EPI_ISL_403930	China (Wuhan, Hubei)	2020-12-30	BAL fluid	GISAID	Lili Ren, Jianwei Wang, Qi Jin, Zichun Xiang, Zhiqiang Wu, Chao Wu, Yiwei Liu
IPBCAMS-WH-04	EPI_ISL_403929	China (Wuhan, Hubei)	2020-12-30	BAL fluid	GISAID	Lili Ren, Jianwei Wang, Qi Jin, Zichun Xiang, Zhiqiang Wu, Chao Wu, Yiwei Liu
IPBCAMS-WH-05	EPI_ISL_403928	China (Wuhan, Hubei)	2020-01-01	BAL fluid	GISAID	Lili Ren, Jianwei Wang, Qi Jin, Zichun Xiang, Zhiqiang Wu, Chao Wu, Yiwei Liu
HBCDC-HB-01	EPI_ISL_402132	China (Wuhan, Hubei)	2020-12-30	BAL fluid	GISAID	Bin Fang, Xiang Li, Xiao Yu, Linlin Liu, Bo Yang, Faxian Zhan, Guojun Ye, Xixiang Huo, Junqiang Xu, Bo Yu, Kun Cai, Jing Li, Yongzhong Jiang.
WIV07	EPI_ISL_402130	China (Wuhan, Hubei)	2020-12-30	BAL fluid	GISAID	Peng Zhou, Xing-Lou Yang, Ding-Yu Zhang, Lei Zhang, Yan Zhu, Hao-Rui Si, Zhengli Shi
WIV06	EPI_ISL_402129	China (Wuhan, Hubei)	2020-12-30	BAL fluid	GISAID	Peng Zhou, Xing-Lou Yang, Ding-Yu Zhang, Lei Zhang, Yan Zhu, Hao-Rui Si, Zhengli Shi
WIV05	EPI_ISL_402128	China (Wuhan, Hubei)	2020-12-30	BAL fluid	GISAID	Peng Zhou, Xing-Lou Yang, Ding-Yu Zhang, Lei Zhang, Yan Zhu, Hao-Rui Si, Zhengli Shi
WIV02	EPI_ISL_402127	China (Wuhan, Hubei)	2020-12-30	BAL fluid	GISAID	Peng Zhou, Xing-Lou Yang, Ding-Yu Zhang, Lei Zhang, Yan Zhu, Hao-Rui Si, Zhengli Shi
Nonthaburi74	EPI_ISL_403963	Thailand (Nonthaburi)	2020-01-13	NP swab	GISAID	Pilailuk,Okada; Siripaporn,Phuygun; Thanutsapa,Thanadachakul; Supaporn,Wacharapluesadee; Sittiporn,Parnmen; Warawan,Wongboot; Sunthareeya,Waicharoen; Rome,Buathong; Malinee,Chittaganpitch; Nanthawan,Mekha
Nonthaburi61	EPI_ISL_403962	Thailand (Nonthaburi)	2020-01-08	NP swab	GISAID	Pilailuk,Okada; Siripaporn,Phuygun; Thanutsapa,Thanadachakul; Supaporn,Wacharapluesadee; Sittiporn,Parnmen; Warawan,Wongboot; Sunthareeya,Waicharoen; Rome,Buathong; Malinee,Chittaganpitch; Nanthawan,Mekha
IVDC-HB-04	EPI_ISL_402120	China (Wuhan, Hubei)	2020-01-01	BAL fluid	GISAID	Wenjie Tan，Xiang Zhao，Wenling Wang，Xuejun Ma，Yongzhong Jiang，Roujian Lu，Ji Wang，Weimin Zhou，Peihua Niu，Peipei Liu，Faxian Zhan，Weifeng Shi，Baoying Huang，Jun Liu，Li Zhao，Yao Meng，Xiaozhou He，Fei Ye，Na Zhu，Yang Li，Jing Chen，Wenbo Xu，George F. Gao，Guizhen Wu
IVDC-HB-05	EPI_ISL_402121	China (Wuhan, Hubei)	2020-12-30	BAL fluid	GISAID	Wenjie Tan，Xuejun Ma，Xiang Zhao，Wenling Wang，Yongzhong Jiang，Roujian Lu，Ji Wang，Peihua Niu, Weimin Zhou, Faxian Zhan，Weifeng Shi，Baoying Huang，Jun Liu，Li Zhao，Yao Meng，Fei Ye，Na Zhu, Xiaozhou He，Peipei Liu, Yang Li，Jing Chen，Wenbo Xu，George F. Gao，Guizhen Wu
IVDC-HB-01	EPI_ISL_402119	China (Wuhan, Hubei)	2020-12-30	BAL fluid	GISAID	Wenjie Tan，Xiang Zhao，Wenling Wang，Xuejun Ma，Yongzhong Jiang，Roujian Lu, Ji Wang, Weimin Zhou，Peihua Niu，Peipei Liu，Faxian Zhan，Weifeng Shi，Baoying Huang，Jun Liu，Li Zhao，Yao Meng，Xiaozhou He，Fei Ye，Na Zhu，Yang Li，Jing Chen，Wenbo Xu，George F. Gao，Guizhen Wu
USA-CA9	MT118835	USA (CA)	2020-02-23	BAL fluid	GenBAnk	Queen,K., Uehara,A., Zhang,J., Li,Y., Tao,Y., Paden,C.R., Wang,H.,Kamili,S., Lu,X., Lynch,B., Sakthivel,S.K.K., Whitaker,B.L.,Wang,L., Murray,J.R., Padilla,J., Lee,J., Gerber,S.I., Lindstrom,S., Tong,S.
SP02	MT126808	Brazil ex Italy (Milan)	2020-02-28	NP swab	GenBAnk	Amgarten,D., Malta,F., Ruiz,R.M., Petroni,R., Santana,R.A.F., de Menezes,F.G., Mangueira,C.L.P. and Pinho,J.R.R.

### Sheet: SARS-CoV1
Isolate	Accession	Country	Isolation Date	Source	Ref PMID		URL
B039	AY686864	China	2004	Palm Civet			https://www.ncbi.nlm.nih.gov/nuccore/AY686864.1
civet007	AY572034	China	2004	Civet	16485471		https://www.ncbi.nlm.nih.gov/nuccore/AY572034.1
civet020	AY572038	China	2004	Civet	16485471		https://www.ncbi.nlm.nih.gov/nuccore/AY572038.1
CUHK-W1	AY278554	Hong Kong	2003	Homo sapiens	12853594		https://www.ncbi.nlm.nih.gov/nuccore/AY278554.2
CV7	DQ898174	Canada	2003	Homo sapiens	14527350		https://www.ncbi.nlm.nih.gov/nuccore/DQ898174.1
HKU-39849	GU553363	Hong Kong	2003-06-07	Homo sapiens			https://www.ncbi.nlm.nih.gov/nuccore/GU553363.1
HSR 1	AY323977	Italy	2003	Homo sapiens	15109406		https://www.ncbi.nlm.nih.gov/nuccore/AY323977.2
SARS coronavirus Taiwan TC2	AY338175	Taiwan	2003	Homo sapiens	15812185		https://www.ncbi.nlm.nih.gov/nuccore/AY338175.1
SARS coronavirus Taiwan TC3	AY348314	Taiwan	2003	Homo sapiens	15812185		https://www.ncbi.nlm.nih.gov/nuccore/AY348314.1
TJF	AY654624	China	2004	Swine	15757562		https://www.ncbi.nlm.nih.gov/nuccore/AY654624.1
Tor2	NC_028893	Canada	2003	Homo sapiens	12730501		https://www.ncbi.nlm.nih.gov/nuccore/AY274119
TWY	AP006561	Taiwan	2003	Homo sapiens			https://www.ncbi.nlm.nih.gov/nuccore/AP006561.1
Urbani	MK062179		N/A	Homo sapiens	30393776		https://www.ncbi.nlm.nih.gov/nuccore/MK062179.1
ZJ0301	DQ182595	China	2004	Homo sapiens	14527350		https://www.ncbi.nlm.nih.gov/nuccore/DQ182595.1
